# A community-based approach to image analysis of cells, tissues and tumors

**DOI:** 10.1101/2021.07.22.451363

**Authors:** CSBC/PS-ON Image Analysis Working Group, Juan Carlos Vizcarra, Erik A. Burlingame, Clemens B. Hug, Yury Goltsev, Brian S. White, Darren R. Tyson, Artem Sokolov

**Author notes:** Consortia authors listed in Supplemental Table 1. The Jackson Laboratory for Genomic Medicine, Farmington, CT, USA. These authors contributed equally (Brian S. White, Darren R. Tyson, Artem Sokolov).

## Abstract

Emerging multiplexed imaging platforms provide an unprecedented view of an increasing number of molecular markers at subcellular resolution and the dynamic evolution of tumor cellular composition. As such, they are capable of elucidating cell-to-cell interactions within the tumor microenvironment that impact clinical outcome and therapeutic response. However, the rapid development of these platforms has far outpaced the computational methods for processing and analyzing the data they generate. While being technologically disparate, all imaging assays share many computational requirements for post-collection data processing. We convened a workshop to characterize these shared computational challenges and a follow-up hackathon to implement solutions for a selected subset of them. Here, we delineate these areas that reflect major axes of research within the field, including image registration, segmentation of cells and subcellular structures, and identification of cell types from their morphology. We further describe the logistical organization of these events, believing our lessons learned can aid others in uniting the imaging community around self-identified topics of mutual interest, in designing and implementing operational procedures to address those topics and in mitigating issues inherent in image analysis (e.g., sharing exemplar images of large datasets and disseminating baseline solutions to hackathon challenges through open-source code repositories).
