## Supplemental Table 1 for "A community-based approach to image analysis of cells, tissues and tumors"

### Sheet: Sheet1
Name	email	Affiliation	ORCID
Aidan Daly	adaly@flatironinstitute.org	Center for Computational Biology, Flatiron Institute, NY, USA
Alexander Lubbock	alex.lubbock@vanderbilt.edu	Department of Biochemistry, Vanderbilt University School of Medicine, Nashville, TN, USA	0000-0002-6950-8908
Alice Yu	ayu1@stanford.edu	Department of Biomedical Data Science, Stanford, CA, USA
Andries Zijlstra	zijlstra@gene.com	Genentech, Department of Pathology, CA, USA	0000-0001-8460-8803
Asa Brockman	asa.a.brockman@vanderbilt.edu	Department of Cell and Developmental Biology, Vanderbilt University	0000-0002-0059-0392
Ben Kesler	benjamin.k.kesler@vanderbilt.edu	Department of Molecular Physiology and Biophysics, Vanderbilt University School of Medicine, Nashville, TN, USA
Brian Long	brianl@alleninstitute.org	Allen Institute for Brain Science, Seattle, WA, USA	0000-0002-7793-5969
Calum Gabbutt	c.gabbutt@qmul.ac.uk	Barts Cancer Institute, Queen Mary University of London, London, UK	0000-0003-1946-4780
Chandler Gatenbee	Chandler.Gatenbee@moffitt.org	Department of Integrated Mathematical Oncology, Moffitt Cancer Center, FL, USA	0000-0002-9730-5964
Clayton Wandishin	clayton.m.wandishin@vanderbilt.edu	Interdisciplinary Graduate Studies in Cellular Reprogramming and Systems Biology, Vanderbilt University, Nashville, TN, USA
Coleman Harris	coleman.r.harris@vanderbilt.edu	Department of Biostatistics, Vanderbilt University Medical Center, Nashville, TN, USA
Damir Sudar	dsudar@qitissue.com	Quantitative Imaging Systems LLC, Portland, OR, USA	0000-0002-2510-7272
Danielle Gutierrez	d.gutierrez@vanderbilt.edu	Department of Biochemistry, Vanderbilt University, Nashville, TN USA	0000-0001-6355-2134
David Andrew Gutman	dgutman@emory.edu	Department of Neurology, Emory University School of Medicine, Atlanta, GA USA
Dylan McNally	dym2001@med.cornell.edu	Department of Physiology & Biophysics, Weill Cornell Medicine, NY, USA
Eliot T. McKinley	eliot.t.mckinley.1@vanderbilt.edu	Epithelial Biology Center, Vanderbilt University Medical Center, Nashville, TN, USA Department of Cell and Developmental Biology, Vanderbilt University School of Medicine, Nashville, TN, USA
Elliot Gray	grael@ohsu.edu	Computational Biology Program, Department of Biomedical Engineering, Oregon Health & Science University, Portland, OR, USA	0000-0001-9894-3135
Gautam Machiraju	gmachi@stanford.edu	Biomedical Informatics Training Program, Stanford University, Stanford, CA, USA Department of Biomedical Data Science, Stanford University, Stanford, CA, USA
Geoffrey Schau	schaug@gene.com	Genentech, CA, USA
Guillaume Thibault	thibaulg@ohsu.edu	Department of Biomedical Engineering, Oregon Health & Science University, Portland, OR, USA.	0000-0002-0734-2041
Guolan Lu	guolanlu@stanford.edu	Department of Otolaryngology, Stanford University School of Medicine, Standard, CA, USA
Nathan Heath Patterson	heath.patterson@vanderbilt.edu	Department of Biochemistry, Vanderbilt University, Nashville, TN USA	0000-0002-0064-1583
Holly Newman	hnewman2005@gmail.com	Mark III Systems, Houston, TX USA
Hung-Yi Wu	hungyi_wu@g.harvard.edu	Laboratory of Systems Pharmacology, Harvard Medical School, Boston, MA, USA
Hyeonwoo Lee	hyeonwoo610@gmail.com	Allen Institute for Cell Science
Irene Li	liirene@stanford.edu	Cancer Biology Program, Stanford Medical School, Stanford, CA, USA Department of Biomedical Data Science, Stanford Medical School, Stanford, CA, USA
Jeffrey M. Spraggins	jeff.spraggins@vanderbilt.edu	Department of Cell and Developmental Biology, Vanderbilt University, Nashville, TN USA	0000-0001-9198-5498
Jennifer Eng	engje@ohsu.edu	Department of Biomedical Engineering, Oregon Health & Science University, Portland, OR, USA
Jenny Yang	jenny.yang@balliol.ox.ac.uk	Department of Engineering Science, University of Oxford, Oxford UK
Jianxu Chen	jianxuc@alleninstitute.org	Allen Institute for Cell Science, Seattle, WA USA
Jing Liu	urraliu@iupui.edu	Department of Physics, Indiana University-Purdue University Indianapolis, Indianapolis, IN USA
John W Hickey	jwhickey@stanford.edu	Department of Pathology, Stanford University, Stanford, CA, USA
Juan Caicedo	jcaicedo@broadinstitute.org	Broad Institute, Cambridge, MA USA	0000-0002-1277-4631
Kavya Sharman	kavya.sharman@vanderbilt.edu	Program in Chemical and Physical Biology, Vanderbilt University School of Medicine, Nashville, TN, USA	0000-0002-3487-7199
Keluo Yao	Keluo.Yao@ucsf.edu	University of California, San Francisco - School of Medicine, San Francisco, CA, USA
Luke Ternes	terneslu@ohsu.edu	Computational Biology Program, Department of Biomedical Engineering, Oregon Health & Science University, Portland, OR, USA	0000-0002-7739-0292
Mark A. Dane	dane@ohsu.edu	Department of Biomedical Engineering, Oregon Health and Science University, Portland, OR, USA	0000-0003-3742-9866
Matthew Cai	matt.cai@gmail.com	Chan Zuckerberg Initiative, Redwood City, CA, USA
Owen Chapman	ochapman@eng.ucsd.edu	Department of Biomedical Informatics, University of California San Diego, La Jolla, CA 92093, USA.	0000-0001-7923-9273
Pierre-Alexandre Vidi	pvidi@wakehealth.edu	Wake Forest University School of Medicine, Winston-Salem, NC, USA	0000-0002-9117-8896
Ross Smith	rossmith@med.umich.edu	University of Michigan, Ann Arbor, MI USA
Rumana Rashid	Rashid.Rumana@medstudent.pitt.edu	Laboratory of Systems Pharmacology, Harvard Medical School, Boston, MA, USA Department of Pathology, Brigham and Women’s Hospital, Boston, MA, USA	0000-0001-6986-7209
Seth Winfree	winfrees@iu.edu	Indiana University, Indianapolis, IN USA	0000-0002-2396-5871
Simon N Vandekar	simon.vandekar@vumc.org	Department of Biostatistics, Vanderbilt University, Nashville, TN	0000-0002-7457-9073
Susanne M Rafelski	susanner@alleninstitute.org	Allen Institute for Cell Science, Seattle WA USA
Tahsin Reasat	tahsin.reasat@vanderbilt.edu	Department of Electrical and Computer Engineering, Vanderbilt University, Nashville, TN	0000-0001-9451-6814
Tatiana Novitskaya	novitskaya.tatiana@gene.com	VUMC, Department of Pathology, Microbiology and Immunology, Nashville, TN; Genentech, Department of Pathology, South San Francisco, CA
Ting-fang He	the@coh.org	City of Hope, Duarte, CA USA
Young Hwan Chang	chanyo@ohsu.edu	Computational Biology Program, Department of Biomedical Engineering, Oregon Health & Science University, Portland, OR, USA	0000-0001-8764-1959
Yue Qin	y8qin@ucsd.edu	Bioinformatics and Systems Biology Program, University of California San Diego, La Jolla, CA 92093, USA.	0000-0002-0496-7134
